# Investigating the impact of database choice on the accuracy of metagenomic read classification for the rumen microbiome

**DOI:** 10.1101/2022.04.26.489553

**Authors:** Rebecca H. Smith, Laura Glendinning, Alan W. Walker, Mick Watson

**Author notes:** Corresponding author: Rebecca H. Smith.

## Abstract

Microbiome analysis is quickly moving towards high-throughput methods such as metagenomic sequencing. Accurate taxonomic classification of metagenomic data relies on reference sequence databases, and their associated taxonomy. However, for understudied environments such as the rumen microbiome many sequences will be derived from novel or uncultured microbes that are not present in reference databases. As a result, taxonomic classification of metagenomic data from understudied environments may be inaccurate. To assess the accuracy of taxonomic read classification, this study classified metagenomic data that had been simulated from cultured rumen microbial genomes from the Hungate collection. To assess the impact of reference databases on the accuracy of taxonomic classification, the data was classified with Kraken 2 using several reference databases. We found that the choice and composition of reference database significantly impacted on taxonomic classification results, and accuracy. In particular, NCBI RefSeq proved to be a poor choice of database. Our results indicate that inaccurate read classification is likely to be a significant problem, affecting all studies that use insufficient reference databases. We observe that adding cultured reference genomes from the rumen to the reference database greatly improves classification rate and accuracy. We also demonstrate that metagenome-assembled genomes (MAGs) have the potential to further enhance classification accuracy by representing uncultivated microbes, sequences of which would otherwise be unclassified or incorrectly classified. However, classification accuracy was strongly dependent on the taxonomic labels assigned to these MAGs. We therefore highlight the importance of accurate reference taxonomic information and suggest that, with formal taxonomic lineages, MAGs have the potential to improve classification rate and accuracy, particularly in environments such as the rumen that are understudied or contain many novel genomes.
