## Supplementary Table S3 for "Investigating the impact of database choice on the accuracy of metagenomic read classification for the rumen microbiome"

### Sheet: Sheet1
Hungate genome files	Description	Frequency
Arcobacter_butzleri_7h1h.fa	Complete genomes, single contig .fa files, -g option used for InSilicoSeq	n=22
Butyrivibrio_sp_AE3003.fa
Clostridioides_mangenotii_LM2.fa
Clostridium_algidicarnis_strain_B3.fa
Corynebacterium_vitaeruminis_DSM_20294.fa
Desulfotomaculum_ruminis_DSM_2154.fa
Eubacterium_limosum_strain_SA11.fa
Eubacterium_sp_AB3007.fa
Lachnospiraceae_bacterium_AC2029.fa
Lachnospiraceae_bacterium_AC2031.fa
Lactobacillus_ruminis_ATCC_27782.fa
Lactococcus_lactis_subsp_lactis_strain_511.fa
Megasphaera_elsdenii_strain_DSM_20460.fa
Methanobacterium_formicicum_strain_BRM9.fa
Methanobrevibacter_sp_YE315.fa
Methanosarcina_barkeri_CM1.fa
Ruminococcaceae_bacterium_AE2021.fa
Selenomonas_ruminantium_AC2024.fa
Slackia_heliotrinireducens_DSM_20476.fa
Streptococcus_equinus_strain_AG46.fa
Thermoplasmatales_archaeon_BRNA1.fa
Wolinella_succinogenes_DSM_1740.fa
Acetitomaculum_ruminis_DSM_5522.fa	Draft genomes, multi-contig .fa files, --draft option used for InSilicoSeq	n=438
Acidaminococcus_fermentans_strain_pGA_4.fa
Acidaminococcus_fermentans_strain_WCC6.fa
Acinetobacter_sp_DSM_11652.fa
Acinetobacter_sp_HR7.fa
Actinomyces_denticolens_strain_PA.fa
Actinomyces_nasicola_strain_KPR_1.fa
Actinomyces_ruminicola_strain_DSM_27982.fa
Actinomyces_ruminicola_strain_KPR_7B.fa
Allisonella_histaminiformans_strain_DSM_15230.fa
Alysiella_crassa_DSM_2578.fa
Alysiella_filiformis_DSM_16848.fa
Anaerovibrio_lipolyticus_DSM_3074.fa
Anaerovibrio_lipolyticus_LB2005.fa
Anaerovibrio_sp_RM50.fa
Bacillus_cereus_strain_KPR_7A.fa
Bacillus_licheniformis_strain_VTM3R78.fa
Bacillus_nealsonii_AAU1.fa
Bacillus_sp_MB2021.fa
Bacteroidales_bacterium_KHT7.fa
Bacteroidales_bacterium_WCE2004.fa
Bacteroidales_bacterium_WCE2008.fa
Bacteroides_ovatus_strain_NLAE_zl_C500.fa
Bacteroides_ovatus_strain_NLAE_zl_C57.fa
Bacteroides_sp_AR20.fa
Bacteroides_sp_AR29.fa
Bacteroides_sp_Ga6A1.fa
Bacteroides_sp_Ga6A2.fa
Bacteroides_thetaiotaomicron_strain_KPPR_3.fa
Bacteroides_thetaiotaomicron_strain_NLAE_zl_C579.fa
Bacteroides_vulgatus_strain_NLAE_zl_G202.fa
Bacteroides_xylanisolvens_strain_NLAE_zl_C202.fa
Bacteroides_xylanisolvens_strain_NLAE_zl_G339.fa
Basfia_succiniciproducens_strain_DSM_22022.fa
Basfia_succiniciproducens_strain_KPR_2.fa
Bifidobacterium_adolescentis_DSM_20087.fa
Bifidobacterium_bifidum_strain_Calf96.fa
Bifidobacterium_boum_DSM_20432.fa
Bifidobacterium_breve_strain_RP2.fa
Bifidobacterium_longum_AGR2137.fa
Bifidobacterium_merycicum_DSM_6492.fa
Bifidobacterium_pseudolongum_AGR2145.fa
Bifidobacterium_pseudolongum_subsp_globosum_DSM_20092.fa
Bifidobacterium_ruminantium_DSM_6489.fa
Bifidobacterium_sp_AGR2158.fa
Bifidobacterium_thermophilum_DSM_20212.fa
Blautia_schinkii_DSM_10518.fa
Blautia_sp_SF_50.fa
Blautia_wexlerae_AGR2146.fa
Bordetella_trematum_strain_HR18.fa
Butyrivibrio_fibrisolvens_AB2020.fa
Butyrivibrio_fibrisolvens_DSM_3071.fa
Butyrivibrio_fibrisolvens_FE2007.fa
Butyrivibrio_fibrisolvens_MD2001.fa
Butyrivibrio_fibrisolvens_ND3005.fa
Butyrivibrio_fibrisolvens_strain_AR40.fa
Butyrivibrio_fibrisolvens_WTE3004.fa
Butyrivibrio_fibrisolvens_YRB2005.fa
Butyrivibrio_hungatei_DSM_14810.fa
Butyrivibrio_hungatei_NK4A153.fa
Butyrivibrio_hungatei_strain_MB2003_chromosome_I_complete_sequence.fa
Butyrivibrio_hungatei_strain_XBD2006.fa
Butyrivibrio_proteoclasticus_FD2007.fa
Butyrivibrio_proteoclasticus_P6B7.fa
Butyrivibrio_proteoclasticus_strain_P18.fa
Butyrivibrio_sp_AC2005.fa
Butyrivibrio_sp_AD3002.fa
Butyrivibrio_sp_AE2005.fa
Butyrivibrio_sp_AE2015.fa
Butyrivibrio_sp_AE2032.fa
Butyrivibrio_sp_AE3004.fa
Butyrivibrio_sp_AE3006.fa
Butyrivibrio_sp_AE3009.fa
Butyrivibrio_sp_FC2001.fa
Butyrivibrio_sp_FCS006.fa
Butyrivibrio_sp_FCS014.fa
Butyrivibrio_sp_INlla14.fa
Butyrivibrio_sp_INlla16.fa
Butyrivibrio_sp_INlla18.fa
Butyrivibrio_sp_INlla21.fa
Butyrivibrio_sp_LB2008.fa
Butyrivibrio_sp_LC3010.fa
Butyrivibrio_sp_M55.fa
Butyrivibrio_sp_MB2005.fa
Butyrivibrio_sp_MC2013.fa
Butyrivibrio_sp_MC2021.fa
Butyrivibrio_sp_NC2002.fa
Butyrivibrio_sp_NC2007.fa
Butyrivibrio_sp_NC3005.fa
Butyrivibrio_sp_ob235.fa
Butyrivibrio_sp_Su6.fa
Butyrivibrio_sp_TB.fa
Butyrivibrio_sp_VCB2001.fa
Butyrivibrio_sp_VCB2006.fa
Butyrivibrio_sp_VCD2006.fa
Butyrivibrio_sp_WCD2001.fa
Butyrivibrio_sp_WCD3002.fa
Butyrivibrio_sp_WCE2006.fa
Butyrivibrio_sp_XBB1001.fa
Butyrivibrio_sp_XPD2002.fa
Butyrivibrio_sp_XPD2006.fa
Butyrivibrio_sp_YAB3001.fa
Cellulomonas_sp_KH9.fa
Cellulosilyticum_ruminicola_JCM_14822.fa
Cellvibrio_sp_BR_O59_Scaffold1.fa
Citrobacter_sp_NLAE_zl_C269.fa
Clostridiales_bacterium_NK3B98.fa
Clostridiales_bacterium_strain_R_7.fa
Clostridiales_bacterium_strain_WTE2008.fa
Clostridium_aerotolerans_DSM_5434.fa
Clostridium_aminophilum_strain_F.fa
Clostridium_aminophilum_strain_KH1P1.fa
Clostridium_beijerinckii_HUN142.fa
Clostridium_butyricum_AGR2140.fa
Clostridium_cadaveris_AGR2141.fa
Clostridium_cadaveris_strain_NLAE_zl_G419.fa
Clostridium_citroniae_strain_NLAE_zl_G70.fa
Clostridium_clostridioforme_AGR2157.fa
Clostridium_clostridioforme_strain_ATCC_25537.fa
Clostridium_clostridioforme_strain_NLAE_zl_C196.fa
Clostridium_clostridioforme_strain_NLAE_zl_G208.fa
Clostridium_cochlearium_strain_NLAE_zl_C224.fa
Clostridium_innocuum_strain_NLAE_zl_C381.fa
Clostridium_innocuum_strain_NLAE_zl_G197_Ga0066900_101.fa
Clostridium_intestinale_DSM_6191.fa
Clostridium_lavalense_strain_NLAE_zl_G277.fa
Clostridium_lundense_DSM_17049.fa
Clostridium_paraputrificum_AGR2156.fa
Clostridium_polysaccharolyticum_strain_DSM_1801.fa
Clostridium_sartagoforme_AAU1.fa
Clostridium_sp_DSM_8431.fa
Corynebacterium_vitaeruminis_Ga6A13.fa
Cutibacterium_acnes_strain_NLAE_zl_G260.fa
Denitrobacterium_detoxificans_strain_DSM_21843.fa
Desulfovibrio_desulfuricans_strain_DSM_7057.fa
Desulfovibrio_legallii_strain_KHC7.fa
Dorea_longicatena_AGR2136.fa
Dorea_sp_AGR2135.fa
Enterobacter_sp_kpr_6.fa
Enterococcus_casseliflavus_strain_NLAE_zl_C414.fa
Enterococcus_casseliflavus_strain_NLAE_zl_G268.fa
Enterococcus_faecalis_strain_VTM1R91.fa
Enterococcus_gallinarum_strain_SKF1.fa
Enterococcus_mundtii_strain_C2.fa
Enterococcus_sp_kppr_6.fa
Erysipelotrichaceae_bacterium_NK3D112.fa
Escherichia_coli_strain_PA_3.fa
Eubacterium_callanderi_strain_NLAE_zl_G225.fa
Eubacterium_cellulosolvens_LD2006.fa
Eubacterium_oxidoreducens_strain_DSM_3217.fa
Eubacterium_pyruvativorans_strain_i6.fa
Eubacterium_pyruvativorans_strain_KHGC13.fa
Eubacterium_pyruvativorans_strain_KHPC4.fa
Eubacterium_ruminantium_strain_2388.fa
Eubacterium_ruminantium_strain_ATCC_17233.fa
Eubacterium_ruminantium_strain_FB3002.fa
Eubacterium_ruminantium_strain_HUN269.fa
Eubacterium_uniforme_strain_ATCC_35992.fa
Eubacterium_xylanophilum_ATCC_35991.fa
Faecalicatena_contorta_strain_NLAE_zl_C134_Ga0104392_101.fa
Faecalicatena_orotica_strain_NLAE_zl_C242_Ga0104394_101.fa
Fibrobacter_succinogenes_subsp_elongatus_strain_HM2.fa
Fusobacterium_necrophorum_HUN048.fa
Kandleria_vitulina_DSM_20405.fa
Kandleria_vitulina_MC3001.fa
Kandleria_vitulina_strain_KH4T7.fa
Kandleria_vitulina_strain_S3b.fa
Kandleria_vitulina_strain_WCC7.fa
Kandleria_vitulina_WCE2011.fa
Lachnobacterium_bovis_C6A12.fa
Lachnobacterium_bovis_DSM_14045.fa
Lachnobacterium_bovis_NK4B19.fa
Lachnobacterium_bovis_strain_AE2004.fa
Lachnobacterium_bovis_strain_S1b.fa
Lachnospiraceae_bacterium_A10.fa
Lachnospiraceae_bacterium_AB2028.fa
Lachnospiraceae_bacterium_AC2012.fa
Lachnospiraceae_bacterium_AC2014.fa
Lachnospiraceae_bacterium_AC2028.fa
Lachnospiraceae_bacterium_AC3007.fa
Lachnospiraceae_bacterium_AD3010.fa
Lachnospiraceae_bacterium_C10.fa
Lachnospiraceae_bacterium_C6A11.fa
Lachnospiraceae_bacterium_C7.fa
Lachnospiraceae_bacterium_FD2005.fa
Lachnospiraceae_bacterium_FE2018.fa
Lachnospiraceae_bacterium_G11.fa
Lachnospiraceae_bacterium_G41.fa
Lachnospiraceae_bacterium_JC7.fa
Lachnospiraceae_bacterium_KH1T2.fa
Lachnospiraceae_bacterium_KHCPX20.fa
Lachnospiraceae_bacterium_MA2020.fa
Lachnospiraceae_bacterium_MC2017.fa
Lachnospiraceae_bacterium_MD2004.fa
Lachnospiraceae_bacterium_NC2004.fa
Lachnospiraceae_bacterium_NC2008.fa
Lachnospiraceae_bacterium_ND2006.fa
Lachnospiraceae_bacterium_NE2001.fa
Lachnospiraceae_bacterium_NK3A20.fa
Lachnospiraceae_bacterium_NK4A136.fa
Lachnospiraceae_bacterium_NK4A144.fa
Lachnospiraceae_bacterium_NK4A179.fa
Lachnospiraceae_bacterium_NLAE_zl_G231.fa
Lachnospiraceae_bacterium_P6A3.fa
Lachnospiraceae_bacterium_P6B14.fa
Lachnospiraceae_bacterium_RM5.fa
Lachnospiraceae_bacterium_strain_KH1P17.fa
Lachnospiraceae_bacterium_strain_LC2019.fa
Lachnospiraceae_bacterium_V9D3004.fa
Lachnospiraceae_bacterium_XBB1006.fa
Lachnospiraceae_bacterium_XBB2008.fa
Lachnospiraceae_bacterium_XBD2001.fa
Lachnospiraceae_bacterium_XPB1003.fa
Lachnospiraceae_bacterium_YSB2008.fa
Lachnospiraceae_bacterium_YSD2013.fa
Lachnospira_multipara_ATCC_19207.fa
Lachnospira_multipara_LB2003.fa
Lachnospira_multipara_MC2003.fa
Lachnospira_multipara_strain_D15d.fa
Lachnospira_pectinoschiza_strain_M83.fa
Lactobacillus_brevis_AG48.fa
Lactobacillus_mucosae_strain_AGR63.fa
Lactobacillus_mucosae_strain_KHPC15.fa
Lactobacillus_mucosae_strain_KHPX11.fa
Lactobacillus_plantarum_strain_AG30.fa
Lactobacillus_ruminis_DSM_20403_=_NBRC_102161_strain_DSM_20403.fa
Lactobacillus_ruminis_strain_WC1T17.fa
Lactococcus_garvieae_strain_M79.fa
Lactococcus_lactis_subsp_cremoris_strain_DPC6856.fa
Lampropedia_hyalina_DSM_16112.fa
Megamonas_sp_Calf98_2.fa
Megasphaera_elsdenii_strain_J1.fa
Megasphaera_elsdenii_strain_YE34.fa
Megasphaera_elsdenii_T81.fa
Methanobrevibacter_gottschalkii_strain_DSM_11978.fa
Methanobrevibacter_olleyae_strain_DSM_16632.fa
Methanobrevibacter_thaueri_strain_DSM_11995.fa
Methanobrevibacter_woesei_strain_DSM_11979.fa
Methanobrevibacter_wolinii_SH.fa
Methanomicrobium_mobile_BP.fa
Micrococcales_bacterium_KH10.fa
Micrococcus_luteus_strain_VTM4R57.fa
Mitsuokella_jalaludinii_DSM_13811.fa
Morganella_morganii_strain_NLAE_zl_C84.fa
Olsenella_sp_KH1P3.fa
Olsenella_sp_kh2p3.fa
Olsenella_sp_KH3B4.fa
Olsenella_umbonata_strain_DSM_22619.fa
Olsenella_umbonata_strain_KHGC19.fa
Olsenella_umbonata_strain_WCP15.fa
Oribacterium_sp_FC2011.fa
Oribacterium_sp_KHPX15.fa
Oribacterium_sp_NK2B42.fa
Oribacterium_sp_P6A1.fa
Oribacterium_sp_WCC10.fa
Oscillibacter_sp_PC13.fa
Oxobacter_pfennigii_strain_DSM_3222.fa
Pediococcus_acidilactici_AGR20.fa
Peptostreptococcaceae_bacterium_pGA_8.fa
Peptostreptococcaceae_bacterium_VA2.fa
Peptostreptococcus_anaerobius_strain_C.fa
Peptostreptococcus_russellii_strain_Calf135.fa
Peptostreptococcus_sp_D1.fa
Porphyromonadaceae_bacterium_KH3CP3RA.fa
Porphyromonadaceae_bacterium_KH3R12.fa
Porphyromonadaceae_bacterium_KHP3R9.fa
Porphyromonadaceae_bacterium_NLAE_zl_C104.fa
Porphyromonas_levii_DSM_23370.fa
Prevotella_aff_ruminicola_Tc2_24.fa
Prevotella_albensis_DSM_11370_=_JCM_12258_strain_DSM_11370.fa
Prevotella_brevis_ATCC_19188.fa
Prevotella_brevis_P6B11.fa
Prevotella_bryantii_C21a.fa
Prevotella_bryantii_strain_FB3001.fa
Prevotella_bryantii_strain_KHPX14.fa
Prevotellaceae_bacterium_HUN156.fa
Prevotellaceae_bacterium_KH2P17.fa
Prevotellaceae_bacterium_MN60.fa
Prevotella_ruminicola_Ga6B6.fa
Prevotella_ruminicola_strain_AR32.fa
Prevotella_ruminicola_strain_ATCC_19189.fa
Prevotella_ruminicola_strain_BPI_162.fa
Prevotella_ruminicola_strain_BPI_34.fa
Prevotella_ruminicola_strain_D31d.fa
Prevotella_ruminicola_strain_KHT3.fa
Prevotella_sp_AGR2160.fa
Prevotella_sp_BP1_145.fa
Prevotella_sp_BP1_148.fa
Prevotella_sp_FD3004.fa
Prevotella_sp_HUN102.fa
Prevotella_sp_kh1p2.fa
Prevotella_sp_KH2C16.fa
Prevotella_sp_khp1.fa
Prevotella_sp_khp7.fa
Prevotella_sp_lc2012.fa
Prevotella_sp_MA2016.fa
Prevotella_sp_ne3005.fa
Prevotella_sp_P6B1.fa
Prevotella_sp_P6B4.fa
Prevotella_sp_RM4.fa
Prevotella_sp_tc2_28.fa
Prevotella_sp_tf2_5.fa
Propionibacteriaceae_bacterium_P6A17.fa
Propionibacterium_sp_MB3007.fa
Proteiniclasticum_ruminis_DSM_24773.fa
Proteus_mirabilis_strain_NLAE_zl_C285.fa
Proteus_mirabilis_strain_NLAE_zl_G534.fa
Pseudobutyrivibrio_ruminis_AD2017.fa
Pseudobutyrivibrio_ruminis_CF1b.fa
Pseudobutyrivibrio_ruminis_DSM_9787.fa
Pseudobutyrivibrio_ruminis_HUN009.fa
Pseudobutyrivibrio_ruminis_strain_ACV_9.fa
Pseudobutyrivibrio_sp_49.fa
Pseudobutyrivibrio_sp_ACV_2.fa
Pseudobutyrivibrio_sp_AR14.fa
Pseudobutyrivibrio_sp_C4.fa
Pseudobutyrivibrio_sp_JW11.fa
Pseudobutyrivibrio_sp_LB2011.fa
Pseudobutyrivibrio_sp_MD2005.fa
Pseudobutyrivibrio_sp_NOR37.fa
Pseudobutyrivibrio_sp_OR37.fa
Pseudobutyrivibrio_sp_UC1225.fa
Pseudobutyrivibrio_sp_YE44.fa
Pseudobutyrivibrio_xylanivorans_strain_DSM_10317.fa
Pseudochrobactrum_sp_AO18b.fa
Ruaniaceae_bacterium_KH17.fa
Ruminiclostridium_cellobioparum_DSM_1351_=_ATCC_15832.fa
Ruminobacter_amylophilus_strain_DSM_1361.fa
Ruminobacter_sp_RM87.fa
Ruminococcaceae_bacterium_AB4001.fa
Ruminococcaceae_bacterium_D5.fa
Ruminococcaceae_bacterium_FB2012.fa
Ruminococcaceae_bacterium_KH2T8.fa
Ruminococcaceae_bacterium_P7.fa
Ruminococcaceae_bacterium_R_25_Ga0066889_11.fa
Ruminococcaceae_bacterium_strain_KHP2.fa
Ruminococcaceae_bacterium_YAD3003.fa
Ruminococcaceae_bacterium_YRB3002.fa
Ruminococcus_albus_7_=_DSM_20455.fa
Ruminococcus_albus_8.fa
Ruminococcus_albus_AD2013.fa
Ruminococcus_albus_strain_AR67.fa
Ruminococcus_albus_strain_KH2T6.fa
Ruminococcus_albus_SY3.fa
Ruminococcus_bromii_strain_YE282.fa
Ruminococcus_flavefaciens_007c.fa
Ruminococcus_flavefaciens_AE3010.fa
Ruminococcus_flavefaciens_ATCC_19208.fa
Ruminococcus_flavefaciens_FD_1.fa
Ruminococcus_flavefaciens_MA2007.fa
Ruminococcus_flavefaciens_MC2020.fa
Ruminococcus_flavefaciens_ND2009.fa
Ruminococcus_flavefaciens_strain_SAb67.fa
Ruminococcus_flavefaciens_strain_XPD3002.fa
Ruminococcus_flavefaciens_strain_Y1.fa
Ruminococcus_flavefaciens_strain_YAD2003.fa
Ruminococcus_flavefaciens_strain_YL228.fa
Ruminococcus_flavefaciens_strain_YRD2003.fa
Ruminococcus_gnavus_AGR2154.fa
Ruminococcus_sp_FC2018.fa
Ruminococcus_sp_HUN007.fa
Ruminococcus_sp_NK3A76.fa
Ruminococcus_sp_YE71.fa
Ruminococcus_sp_YE78.fa
Sarcina_sp_DSM_11001.fa
Schwartzia_succinivorans_DSM_10502.fa
Selenomonas_bovis_8_14_1.fa
Selenomonas_bovis_DSM_23594.fa
Selenomonas_ruminantium_AB3002.fa
Selenomonas_ruminantium_strain_C3.fa
Selenomonas_ruminantium_strain_DSM_2872.fa
Selenomonas_ruminantium_strain_GACV_9.fa
Selenomonas_ruminantium_strain_HD4.fa
Selenomonas_ruminantium_strain_KH1T6.fa
Selenomonas_ruminantium_strain_L14.fa
Selenomonas_ruminantium_strain_S137.fa
Selenomonas_ruminantium_strain_WCT3.fa
Selenomonas_ruminantium_strain_Z108.fa
Selenomonas_ruminantium_subsp_lactilytica_TAM6421_DNA.fa
Selenomonas_ruminantium_subsp_ruminantium_ATCC_12561.fa
Selenomonas_sp_AE3005.fa
Selenomonas_sp_FC4001.fa
Selenomonas_sp_ND2010.fa
Sharpea_azabuensis_DSM_18934.fa
Sharpea_azabuensis_strain_DSM_20406.fa
Sharpea_azabuensis_strain_KH1P5.fa
Sharpea_azabuensis_strain_KH2P10.fa
Shigella_sonnei_strain_NLAE_zl_G496.fa
Staphylococcus_epidermidis_AG42.fa
Staphylococcus_epidermidis_strain_NLAE_zl_G239.fa
Streptococcus_equinus_2B.fa
Streptococcus_equinus_ATCC_33317.fa
Streptococcus_equinus_B315.fa
Streptococcus_equinus_JB1.fa
Streptococcus_equinus_SN033.fa
Streptococcus_equinus_strain_AR3.fa
Streptococcus_equinus_strain_C277.fa
Streptococcus_equinus_strain_ES1.fa
Streptococcus_equinus_strain_GA_1.fa
Streptococcus_equinus_strain_H24.fa
Streptococcus_equinus_strain_MPR1.fa
Streptococcus_equinus_strain_MPR2.fa
Streptococcus_equinus_strain_MPR4.fa
Streptococcus_equinus_strain_pGA_7.fa
Streptococcus_equinus_strain_pR_5.fa
Streptococcus_equinus_strain_Sb04.fa
Streptococcus_equinus_strain_Sb05.fa
Streptococcus_equinus_strain_Sb09.fa
Streptococcus_equinus_strain_Sb10.fa
Streptococcus_equinus_strain_Sb13.fa
Streptococcus_equinus_strain_Sb17.fa
Streptococcus_equinus_strain_Sb18.fa
Streptococcus_equinus_strain_Sb20.fa
Streptococcus_equinus_strain_SI.fa
Streptococcus_equinus_strain_Ye01.fa
Streptococcus_gallolyticus_strain_ATCC_700065.fa
Streptococcus_gallolyticus_strain_VTM1R27.fa
Streptococcus_gallolyticus_strain_VTM1R29.fa
Streptococcus_gallolyticus_strain_VTM2R47.fa
Streptococcus_gallolyticus_strain_VTM3R24.fa
Streptococcus_gallolyticus_strain_VTM3R42.fa
Streptococcus_henryi_strain_A_4.fa
Streptococcus_sp_45.fa
Streptococcus_sp_NLAE_zl_C503.fa
Succiniclasticum_ruminis_DSM_9236.fa
Succiniclasticum_ruminis_strain_DSM_11005.fa
Succinimonas_amylolytica_DSM_2873.fa
Succinivibrio_dextrinosolvens_DSM_3072.fa
Succinivibrio_dextrinosolvens_H5.fa
Succinivibrio_dextrinosolvens_strain_22B.fa
Succinivibrio_dextrinosolvens_strain_ACV_10.fa
Terrisporobacter_glycolicus_strain_KPPR_9.fa
Treponema_bryantii_NK4A124.fa
Treponema_bryantii_strain_B25.fa
Treponema_bryantii_strain_XBD1002.fa
Treponema_saccharophilum_DSM_2985.fa
Treponema_sp_C6A8.fa
Treponema_sp_JC4.fa
	Total	n=460
Supplementary Table S3 A list of the Hungate genome files used to create the simulated data. Shown in the table are the Hungate genome files used to create the simulated data. They are separated into the complete (single-contig) and draft (multi-contig) genomes, as this meant they were treated differently. The tool InSilicoSeq was used to create the simulated data, and has the capability to handl…
